# Targeting NF-κB epigenetic activation and DNA repair deficiency in G34-mutant pediatric diffuse hemispheric glioma with nanoparticles combining PARP inhibition and immune stimulation mediated by CpG dinucleotides

**DOI:** 10.64898/2026.03.09.710503

**Authors:** Santiago Haase, Kaushik Banerjee, Anzar Abdul Mujeeb, Troy Halseth, Lisha Liu, Minzhi Yu, Sushmitha Sriramulu, Maya Sheth, Sadhakshi Raghuram, Pedro R. Lowenstein, Anna Schwendeman, Maria G. Castro

## Abstract

Diffuse hemispheric gliomas (DHGs) are highly aggressive and infiltrative CNS tumors that are refringent to treatment, and with a 5-year overall survival of around 20%. A fraction of DHGs is driven by mutations in the histones H3.1 and H3.3. In this study, we demonstrate that the expression of histone H3.3 glycine 34 to arginine mutations (H3.3-G34R) result in the epigenetic and transcriptional activation of the NF-κB signaling pathway in DHG. To target this vulnerability, we designed high density lipoprotein (HDL) nanoparticles loaded with unmethylated CpG dinucleotides, which mimic the immune stimulatory activity of bacterial DNA. CpG are recognized by Toll-like receptor 9 (TLR9), activating the NF-κB signaling. The CpG-mediated NF-κB activation results in the release of immuno-stimulating cytokines that promote an antitumoral response. As we previously established that G34-mutant DHGs are characterized by DNA repair impairment, we combined CpG dinucleotides with a PARP (poly (ADP-ribose) polymerase) inhibitor, olaparib, in the HDL nanoparticles.
