## Supplemental Table 2 for "Targeting NF-κB epigenetic activation and DNA repair deficiency in G34-mutant pediatric diffuse hemispheric glioma with nanoparticles combining PARP inhibition and immune stimulation mediated by CpG dinucleotides"

	Discovery?	P value	Mean of CpG-Treated	Mean of Control_treated	Difference	SE of difference	t ratio	df	q value
NFkB-p65 (Phospho-Ser529)	Yes	1.2E-14	63.93	16.53	47.39	0.6975	67.95	10	6.68E-13
SAPK/JNK (Phospho-Thr183)	Yes	1.15062E-08	2.769	1.324	1.445	0.08583	16.83	10	1.11854E-08
SAPK/JNK (Phospho-Tyr185)	Yes	0.002087134	5.232	1.429	3.803	0.9237	4.117	10	0.000811867
NFkB-p105/p50 (Phospho-Ser932)	Yes	0.000172668	6.532	1.775	4.758	0.8201	5.801	10	8.14795E-05
P38 MAPK (Phospho-Thr180)	Yes	1.48175E-06	0.01278	0.02583	-0.01305	0.001295	10.08	10	9.37409E-07
P38 MAPK (Phospho-Tyr182)	Yes	0.001399329	0.03511	0.04846	-0.01334	0.003054	4.37	10	0.00056732
RelB (Phospho-Ser552)	Yes	5.714E-12	45.78	13.02	32.75	0.8982	36.47	10	5.483E-11
NFkB-p65 (Phospho-Ser311)	Yes	4.30282E-08	32.18	8.254	23.92	1.63	14.68	10	3.87052E-08
PKR (Phospho-Thr446)	Yes	0.015245475	2.731	1.673	1.058	0.362	2.922	10	0.00535172
PKR (Phospho-Thr451)	Yes	8.81805E-10	3.83	0.9677	2.862	0.1307	21.9	10	1.45044E-09
PKC theta (Phospho-Ser676)	Yes	7.81452E-05	2.453	1.136	1.317	0.2057	6.402	10	3.74902E-05
IkB-beta (Phospho-Ser23)	No	0.043996482	1.346	0.7765	0.5698	0.2474	2.303	10	0.014726032
IkB-epsilon (Phospho-Ser22)	No	0.584034486	0.06348	0.06916	-0.005681	0.01004	0.5657	10	0.159350073
PKC zeta (Phospho-Thr410)	No	0.056214841	2.236	1.014	1.222	0.566	2.159	10	0.018388002
BTK (Phospho-Tyr223)	Yes	1.8331E-05	15.27	11.79	3.481	0.4578	7.603	10	9.50733E-06
COT (Phospho-Thr290)	Yes	2.92322E-09	2.022	0.7103	1.312	0.06772	19.38	10	3.73977E-09
GSK3 beta (Ab-9)	Yes	4.37999E-06	0.01843	0.03239	-0.01397	0.001562	8.943	10	2.54703E-06
Elk-1 (Ab-383)	Yes	0.002809131	0.03268	0.03783	-0.005153	0.00131	3.932	10	0.001071004
NFkB-p65 (Ab-254)	Yes	0.000556892	0.00768	0.0199	-0.01222	0.002456	4.976	10	0.000237484
NFkB-p65 (Ab-276)	Yes	2.13546E-06	0.02612	0.05218	-0.02605	0.002691	9.682	10	1.29409E-06
NFkB-p65 (Ab-435)	Yes	5.54923E-05	0.02143	0.03238	-0.01096	0.001642	6.673	10	2.70737E-05
NFkB-p65 (Ab-468)	Yes	0.000634285	0.0445	0.06225	-0.01775	0.003632	4.888	10	0.000266539
NFkB-p65 (Ab-536)	Yes	4.13706E-09	0.01466	0.03245	-0.01779	0.0009513	18.7	10	5.06746E-09
NFkB-p100/p52 (Ab-865)	Yes	2.27234E-07	0.526	0.668	-0.142	0.01152	12.32	10	1.74425E-07
NFkB-p100/p52 (Ab-869)	Yes	3.10786E-07	0.02362	0.05012	-0.02649	0.002222	11.92	10	2.32363E-07
NFkB-p105/p50 (Ab-337)	Yes	1.52908E-06	0.015	0.03472	-0.01972	0.001964	10.04	10	9.46549E-07
NFkB-p105/p50 (Ab-893)	Yes	2.0232E-07	0.01218	0.02332	-0.01114	0.0008927	12.48	10	1.59555E-07
NFkB-p105/p50 (Ab-907)	Yes	1.56137E-09	0.01222	0.03432	-0.0221	0.00107	20.66	10	2.4294E-09
Rel (Ab-503)	Yes	1.35019E-06	0.01383	0.03203	-0.01819	0.001787	10.18	10	8.83302E-07
Elk-1 (Ab-389)	Yes	0.001003942	0.01914	0.03175	-0.01261	0.002751	4.584	10	0.000412835
Elk-1 (Ab-417)	Yes	6.87045E-06	0.01741	0.03516	-0.01776	0.002088	8.504	10	3.80319E-06
AKT (Ab-473)	Yes	3.75371E-06	0.01756	0.03747	-0.01991	0.002189	9.098	10	2.22785E-06
AKT (Ab-308)	Yes	2.284E-11	0.09726	0.2367	-0.1394	0.004397	31.72	10	1.03864E-10
IkB-alpha (Ab-32/36)	Yes	1.35458E-07	0.009445	0.04179	-0.03234	0.002485	13.02	10	1.11404E-07
Histone H3.1 (Ab-10)	Yes	5.2252E-11	0.04355	0.1201	-0.07658	0.002625	29.17	10	1.76951E-10
HDAC4 (Ab-632)	Yes	2.985E-10	0.00531	0.03254	-0.02723	0.001113	24.45	10	6.36468E-10
HDAC5 (Ab-498)	Yes	2.4946E-11	0.008034	0.0346	-0.02657	0.0008452	31.43	10	1.03864E-10
HDAC8 (Ab-39)	Yes	7.60456E-10	0.02569	0.07914	-0.05346	0.002404	22.23	10	1.34871E-09
ATM (Ab-1981)	Yes	6.79124E-09	0.005583	0.02624	-0.02065	0.001162	17.77	10	7.51869E-09
AKT2 (Ab-474)	Yes	4.85574E-08	0.02095	0.04855	-0.0276	0.001904	14.5	10	4.30069E-08
IKK alpha (Ab-23)	Yes	1.85667E-10	0.05042	0.1511	-0.1007	0.003924	25.66	10	4.64733E-10
HDAC2 (Ab-394)	Yes	1.57292E-05	0.01819	0.05743	-0.03924	0.005071	7.739	10	8.38451E-06
LCK (Ab-393)	Yes	2.05754E-07	0.2722	0.5718	-0.2997	0.02406	12.45	10	1.60071E-07
Zap-70 (Ab-319)	Yes	4.9E-14	0.05375	0.1606	-0.1068	0.001818	58.76	10	1.424E-12
Zap-70 (Ab-493)	Yes	1.83519E-10	0.004629	0.02249	-0.01787	0.0006954	25.69	10	4.64733E-10
IkB-alpha (Ab-42)	Yes	1.40725E-05	0.006254	0.01925	-0.013	0.001658	7.838	10	7.57152E-06
MSK1 (Ab-376)	Yes	8.04218E-09	0.02045	0.0476	-0.02715	0.001555	17.46	10	8.26765E-09
NFkB-p65 (Ab-529)	Yes	1.16575E-08	0.02078	0.06799	-0.04721	0.002809	16.81	10	1.11854E-08
SAPK/JNK (Ab-183)	Yes	2.08995E-10	0.008608	0.03122	-0.02261	0.0008918	25.35	10	5.01326E-10
SAPK/JNK (Ab-185)	Yes	9.62189E-08	0.004581	0.02406	-0.01948	0.001444	13.49	10	8.14606E-08
NFkB-p105/p50 (Ab-932)	Yes	1.65451E-08	0.003013	0.01807	-0.01506	0.0009291	16.21	10	1.53629E-08
P38 MAPK (Ab-182)	No	0.059416161	0.8666	0.9925	-0.1259	0.05922	2.126	10	0.019325358
RelB (Ab-552)	Yes	5.3981E-06	0.004583	0.01957	-0.01498	0.001715	8.737	10	3.04675E-06
NFkB-p65 (Ab-311)	Yes	8.92028E-09	0.002489	0.02131	-0.01882	0.001089	17.28	10	9.00948E-09
PKR (Ab-446)	Yes	1.27508E-05	0.004203	0.01753	-0.01333	0.001681	7.928	10	6.92515E-06
PKR (Ab-451)	Yes	7.53684E-09	0.005523	0.03519	-0.02967	0.001688	17.58	10	8.03511E-09
PKC theta (Ab-676)	Yes	7.16144E-09	0.005903	0.02609	-0.02019	0.001142	17.67	10	7.77895E-09
IkB-epsilon (Ab-22)	Yes	0.001126082	0.3854	0.5637	-0.1783	0.03954	4.51	10	0.000459777
PKC zeta (Ab-410)	Yes	6.19584E-06	0.01022	0.0351	-0.02488	0.002892	8.603	10	3.46306E-06
BTK (Ab-223)	Yes	0.00289658	0.01014	0.03479	-0.02465	0.006298	3.914	10	0.001089909
COT (Ab-290)	Yes	1.3527E-10	0.007248	0.03369	-0.02644	0.0009978	26.5	10	3.89374E-10
HDAC2 (Phospho-Ser394)	No	0.573630413	1.363	1.332	0.03092	0.05314	0.5817	10	0.15725668
GSK3a-b (Phospho-Tyr216/279)	No	0.112673459	1.411	1.315	0.09626	0.05536	1.739	10	0.034874253
SYK (Phospho-Tyr348)	No	0.094540023	1.07	0.9829	0.08668	0.04694	1.847	10	0.029741361
NFkB-p105 (Phospho-Ser927)	Yes	3.36737E-07	0.06442	0.09245	-0.02803	0.002371	11.82	10	2.48538E-07
SYK (Phospho-Tyr525)	Yes	0.002205486	0.09011	0.1133	-0.02324	0.005693	4.083	10	0.000852147
AKT1 (Phospho-Thr450)	No	0.035737582	0.9521	0.7451	0.2069	0.08533	2.425	10	0.012319836
AKT1 (Phospho-Ser124)	No	0.433701799	1.065	0.8704	0.1946	0.2386	0.8156	10	0.121796159
HDAC5 (Phospho-Ser259)	No	0.398723358	1.179	1.009	0.17	0.1929	0.8815	10	0.113076373
IkB-beta (Phospho-Thr19)	No	0.098155145	1.414	1.551	-0.1366	0.07489	1.824	10	0.030710825
IKK-a/b (Phospho-Ser180/181)	No	0.338205941	0.9104	0.6643	0.2461	0.2447	1.006	10	0.096388693
IKK beta (Phospho-Tyr188)	No	0.288211032	0.856	0.9213	-0.06528	0.0582	1.122	10	0.083799541
IKK gamma (Phospho-Ser31)	Yes	1.37335E-06	0.06005	0.1893	-0.1293	0.01273	10.16	10	8.88359E-07
AKT1S1 (Phospho-Thr246)	Yes	3.61981E-09	0.07071	0.1353	-0.06463	0.003409	18.96	10	4.53028E-09
IKK beta (Phospho-Tyr199)	Yes	1.66117E-07	0.05797	0.1074	-0.04942	0.003879	12.74	10	1.34695E-07
JNK1/2/3 (Phospho-Thr183/Tyr185)	Yes	8.36021E-07	1.346	0.8185	0.5278	0.04922	10.72	10	5.72973E-07
LCK (Phospho-Tyr505)	Yes	4.88814E-09	64.08	15.16	48.92	2.661	18.38	10	5.86271E-09
LCK (Phospho-Tyr192)	Yes	1.13283E-06	1.62	0.8286	0.7919	0.07633	10.38	10	7.49622E-07
PKA CAT (Phospho-Thr197)	No	0.199189027	0.5099	0.4743	0.03555	0.02585	1.375	10	0.059416126
SYK (Phospho-Tyr323)	Yes	0.008333587	1.23	0.844	0.3857	0.1177	3.277	10	0.003017388
ZAP-70 (Phospho-Tyr292)	No	0.059888289	0.9291	0.8106	0.1185	0.05587	2.121	10	0.019369487
ZAP-70 (Phospho-Tyr315)	Yes	0.000189621	1.902	1.45	0.4526	0.07895	5.733	10	8.80363E-05
AKT1 (Phospho-Tyr474)	No	0.120699625	0.9025	0.818	0.08447	0.0498	1.696	10	0.037158703
AKT1 (Phospho-Ser246)	No	0.176906422	1.348	1.26	0.08835	0.06081	1.453	10	0.053322004
AKT1 (Phospho-Thr72)	Yes	0.000439693	0.08007	0.1109	-0.03086	0.006007	5.137	10	0.000193665
MSK1 (Phospho-Ser360)	No	0.3347836	0.125	0.154	-0.02903	0.02864	1.013	10	0.095888019
MSK1 (Phospho-Thr581)	No	0.927751346	0.5877	0.5914	-0.003654	0.03929	0.09299	10	0.249582453
PKC alpha/beta II (Phospho-Thr638)	Yes	0.003833379	1.995	1.488	0.5077	0.1357	3.742	10	0.001423791
PKC theta (Phospho-Thr538)	Yes	6.41082E-10	0.01279	0.04674	-0.03395	0.001501	22.62	10	1.23024E-09
Ras-GRF1 (Phospho-Ser916)	Yes	0.003688437	0.0838	0.2473	-0.1635	0.04343	3.766	10	0.001378853
HDAC1 (Phospho-Ser421)	Yes	0.000440683	0.02597	0.1215	-0.0955	0.0186	5.135	10	0.000193665
P38 MAPK (Phospho-Tyr322)	Yes	0.001741945	1.085	1.753	-0.6677	0.1578	4.231	10	0.000691612
PKC zeta (Phospho-Thr560)	No	0.084851587	0.741	0.6652	0.07577	0.03962	1.913	10	0.02698843
AKT (Phospho-Tyr326)	Yes	1.61447E-06	0.1668	0.275	-0.1083	0.01085	9.983	10	9.88774E-07
HDAC3 (Phospho-Ser424)	No	0.307132995	0.1356	0.1565	-0.02084	0.01936	1.076	10	0.088852495
HDAC6 (Phospho-Ser22)	Yes	0.002498744	0.0392	0.1008	-0.06162	0.01539	4.005	10	0.000959018
IkB-alpha (Phospho-Tyr305)	Yes	0.004936623	1.472	2.331	-0.8591	0.2394	3.589	10	0.001798743
NFkB-p100 (Phospho-Ser872)	No	0.203586583	0.08719	0.1698	-0.08256	0.06069	1.36	10	0.060414843
TAK1 (Phospho-Thr184)	Yes	9.92948E-06	0.3638	0.4715	-0.1077	0.01321	8.157	10	5.44419E-06
IKK gamma (Phospho-Ser85)	Yes	0.004331992	0.5997	0.7796	-0.1799	0.04906	3.668	10	0.001598672
PI3-kinase p85-subunit alpha/gamma (Phospho-Tyr467/Tyr199)	No	0.437948878	1.12	0.6843	0.4359	0.5396	0.8079	10	0.12239183
PI3-kinase p85-alpha (Phospho-Tyr607)	Yes	0.021015898	0.8231	1.109	-0.2859	0.1045	2.735	10	0.007288465
MSK1 (Phospho-Ser212)	No	0.041754739	1.72	2.225	-0.5052	0.2164	2.334	10	0.014057429
PKC beta/PKCB (Phospho-Ser661)	No	0.262660221	1.613	1.44	0.1733	0.146	1.187	10	0.07714974
LCK (Phospho-Ser59)	Yes	0.010401554	1.197	1.624	-0.4264	0.1355	3.146	10	0.003742609
PLCG1 (Phospho-Tyr771)	No	0.935442968	0.8195	0.8157	0.003821	0.046	0.08306	10	0.250481171
PLCG1 (Phospho-Tyr783)	Yes	4.71788E-06	16.88	10.25	6.634	0.748	8.869	10	2.71608E-06
PLCG2 (Phospho-Tyr753)	No	0.269386584	0.828	0.9654	-0.1374	0.1175	1.169	10	0.078723785
PLCG1 (Phospho-Tyr1253)	No	0.111756563	1.76	1.257	0.5023	0.288	1.744	10	0.034777434
PLCG2 (Phospho-Tyr1217)	Yes	1.14138E-07	0.2677	0.3918	-0.1241	0.009365	13.25	10	9.52304E-08
CK2-b (Phospho-Ser209)	Yes	4.03527E-05	0.5616	0.4232	0.1385	0.01998	6.932	10	2.05679E-05
BTK (Phospho-Tyr551)	Yes	0.000296106	0.5838	0.7321	-0.1484	0.02741	5.413	10	0.000134227
BLNK (Phospho-Tyr96)	No	0.051597517	0.8641	0.5325	0.3316	0.1501	2.21	10	0.017071661
BLNK (Phospho-Tyr84)	No	0.166731589	0.3344	0.2231	0.1112	0.07459	1.491	10	0.050786971
P38MAPK (Ab-180)	Yes	6.48623E-09	0.006239	0.02328	-0.01704	0.0009544	17.86	10	7.32181E-09
GSK3a-b (Ab-216/279)	Yes	6.70643E-10	0.008089	0.0285	-0.02041	0.0009065	22.52	10	1.24545E-09
NFkB-p105 (Ab-927)	Yes	2.20322E-10	0.2026	0.5223	-0.3197	0.01268	25.22	10	5.07357E-10
SYK (Ab-348)	Yes	2.415E-12	0.01397	0.05075	-0.03678	0.0009248	39.77	10	2.7801E-11
SYK (Ab-525)	Yes	7.71E-13	0.1626	0.4955	-0.3328	0.007461	44.61	10	1.1092E-11
AKT1 (Ab-450)	Yes	6.983E-12	0.01308	0.05183	-0.03875	0.001084	35.74	10	5.7429E-11
AKT1 (Ab-124)	Yes	9.756E-12	0.01298	0.04444	-0.03147	0.0009106	34.56	10	6.9503E-11
HDAC5 (Ab-259)	Yes	0.000494991	0.02352	0.07377	-0.05026	0.00994	5.056	10	0.00021426
IkB-beta (Ab-19)	Yes	2.29226E-09	0.01052	0.03846	-0.02794	0.001407	19.87	10	3.14203E-09
IKK-a/b (Ab-180/181)	Yes	4.69408E-10	0.01232	0.0505	-0.03818	0.001635	23.35	10	9.65136E-10
IKK beta (Ab-188)	Yes	1.6757E-10	0.02505	0.06953	-0.04448	0.001716	25.93	10	4.59382E-10
IKK gamma (Ab-31)	No	0.062149139	0.2166	0.261	-0.04438	0.02114	2.099	10	0.019988413
AKT1S1 (Ab-246)	Yes	0.000183802	0.3301	0.5565	-0.2264	0.03934	5.755	10	8.60281E-05
IKK beta (Ab-199)	Yes	5.03468E-09	0.1801	0.3316	-0.1515	0.008265	18.33	10	5.91524E-09
JNK1/2/3 (Ab-183)	Yes	9.31709E-10	0.01872	0.05727	-0.03854	0.00177	21.78	10	1.48996E-09
LCK (Ab-505)	Yes	1.50594E-06	0.01708	0.06586	-0.04878	0.004849	10.06	10	9.42356E-07
LCK (Ab-192)	Yes	2.04406E-08	0.008379	0.04719	-0.03881	0.002447	15.86	10	1.86788E-08
NFkB-p65 (Ab-505)	Yes	3.74714E-07	0.04199	0.1593	-0.1173	0.01004	11.69	10	2.69654E-07
PKA CAT (Ab-197)	Yes	5.19489E-06	0.0169	0.05685	-0.03995	0.004553	8.775	10	2.96108E-06
ZAP-70 (Ab-292)	Yes	4.05562E-07	0.01009	0.04297	-0.03287	0.002837	11.59	10	2.84734E-07
AKT1 (Ab-474)	Yes	5.26698E-10	0.01245	0.04769	-0.03524	0.001527	23.08	10	1.04559E-09
AKT1 (Ab-246)	Yes	4.3302E-11	0.01018	0.03778	-0.0276	0.0009282	29.73	10	1.55807E-10
AKT1 (Ab-72)	Yes	3.88845E-07	0.07609	0.2037	-0.1276	0.01096	11.64	10	2.76368E-07
MSK1 (Ab-360)	Yes	8.99649E-08	0.2879	0.6085	-0.3206	0.02359	13.59	10	7.73027E-08
MSK1 (Ab-581)	Yes	2.27996E-09	0.01635	0.06003	-0.04368	0.002197	19.88	10	3.14203E-09
PKC alpha/beta II (Ab-638)	Yes	1.75863E-05	0.005023	0.0314	-0.02638	0.003453	7.64	10	9.28846E-06
PKC theta (Ab-538)	No	0.788336169	0.9916	1.027	-0.03589	0.1301	0.2758	10	0.213072832
Ras-GRF1 (Ab-916)	Yes	4.03713E-05	0.03148	0.07717	-0.04569	0.006592	6.931	10	2.05679E-05
HDAC1 (Ab-421)	Yes	4.02521E-06	1.356	1.056	0.3006	0.03329	9.028	10	2.3646E-06
P38 MAPK (Ab-322)	Yes	1.328E-11	0.00929	0.02538	-0.01609	0.0004802	33.5	10	6.9503E-11
PKC zeta (Ab-560)	Yes	7.9653E-10	0.01114	0.05085	-0.03971	0.001795	22.13	10	1.34871E-09
AKT (Ab-326)	Yes	7.79374E-10	0.07156	0.1833	-0.1118	0.00504	22.18	10	1.34871E-09
HDAC3 (Ab-424)	Yes	6.18E-13	0.1358	0.3482	-0.2124	0.004656	45.61	10	1.1092E-11
HDAC6 (Ab-22)	Yes	6.09868E-09	0.2457	0.4515	-0.2057	0.01145	17.97	10	7.02202E-09
TAK1 (Ab-184)	Yes	2.90101E-09	0.02851	0.09365	-0.06514	0.003359	19.39	10	3.73977E-09
TGFBR1 (Ab-165)	Yes	1.79067E-09	0.01021	0.03964	-0.02943	0.001444	20.37	10	2.6723E-09
TGFBR2 (Ab-250)	Yes	0.001531682	0.2157	0.3725	-0.1569	0.03638	4.312	10	0.000616636
IKK gamma (Ab-85)	Yes	2.5258E-11	0.02038	0.06403	-0.04365	0.00139	31.4	10	1.03864E-10
PI3-kinase p85-subunit alpha/gamma (Ab-467/199)	Yes	0.000962861	0.01216	0.03717	-0.02502	0.005424	4.612	10	0.000398791
NFkB-p65 (Ab-281)	Yes	1.81031E-09	0.01122	0.04874	-0.03752	0.001843	20.35	10	2.6723E-09
PKC beta/PKCB (Ab-661)	Yes	0.000571185	0.005235	0.02959	-0.02435	0.004911	4.959	10	0.000241788
LCK (Ab-59)	Yes	9.5462E-11	0.007805	0.02829	-0.02048	0.0007463	27.45	10	2.8925E-10
PLCG1 (Ab-771)	Yes	1.39752E-06	0.01376	0.04675	-0.033	0.003254	10.14	10	8.93944E-07
PLCG1 (Ab-783)	Yes	2.48212E-10	0.005629	0.01954	-0.01392	0.0005586	24.91	10	5.49598E-10
PLCG2 (Ab-753)	Yes	7.01305E-05	0.01712	0.06953	-0.05242	0.008081	6.487	10	3.39279E-05
PLCG2 (Ab-1217)	Yes	1.09863E-08	0.02321	0.05982	-0.0366	0.002164	16.91	10	1.09049E-08
CK2-b (Ab-209)	Yes	1.2929E-11	0.01779	0.08297	-0.06518	0.00194	33.59	10	6.9503E-11
MAP3K7/TAK1 (Ab-187)	Yes	1.2682E-11	0.02133	0.08784	-0.06651	0.001976	33.65	10	6.9503E-11
MAP3K7/TAK1 (Ab-439)	Yes	1.49228E-08	0.02728	0.1043	-0.07706	0.004703	16.38	10	1.40837E-08
BLNK (Ab-96)	Yes	0.00051268	0.02932	0.1613	-0.132	0.02623	5.032	10	0.000220261
NFkB-p65 (inter)	Yes	0.001724384	0.03199	0.09966	-0.06766	0.01597	4.237	10	0.000689394
HDAC1 (C-term)	Yes	0.000432807	0.006106	0.02405	-0.01795	0.003487	5.148	10	0.000193153
HDAC10 (inter)	Yes	0.001965281	0.0236	0.07384	-0.05024	0.01209	4.155	10	0.000769668
HDAC3 (C-term)	Yes	4.38832E-05	0.01401	0.06457	-0.05055	0.007366	6.863	10	2.2161E-05
HDAC5 (C-term)	Yes	1.81473E-05	0.5627	0.8379	-0.2752	0.03616	7.612	10	9.49763E-06
HDAC6 (C-term)	Yes	1.99361E-09	0.01211	0.06846	-0.05635	0.002797	20.15	10	2.86931E-09
HDAC7 (C-term)	Yes	7.86896E-09	0.364	0.6366	-0.2727	0.01558	17.5	10	8.23666E-09
HDAC9 (C-term)	Yes	2.25137E-06	0.009123	0.04552	-0.0364	0.003781	9.626	10	1.35012E-06
p300/CBP (C-term)	Yes	2.79425E-07	0.01078	0.04162	-0.03084	0.002558	12.06	10	2.11665E-07
RAS(p21 H and K) (inter)	Yes	6.195E-11	0.01168	0.05835	-0.04667	0.001628	28.67	10	1.98137E-10
SYK (inter)	Yes	0.011976078	0.03449	0.08199	-0.0475	0.01551	3.063	10	0.004282378
TGF alpha (inter)	Yes	9.14248E-05	0.01784	0.06787	-0.05002	0.007966	6.28	10	4.34986E-05
Ubiquitin (inter)	No	0.04048629	0.01111	0.02615	-0.01504	0.006392	2.352	10	0.013710563
RASE (inter)	Yes	2.3877E-09	0.02545	0.05199	-0.02654	0.001341	19.78	10	3.19674E-09
SUMO-1 (N-term)	Yes	0.000824021	0.0239	0.09322	-0.06933	0.01471	4.714	10	0.00034376
TNF receptor-1 (inter)	Yes	3.56995E-07	0.02572	0.05084	-0.02513	0.002139	11.75	10	2.60154E-07
TRADD (inter)	Yes	4.0653E-11	0.009513	0.03748	-0.02797	0.0009347	29.92	10	1.55807E-10
TNF Receptor II (C-term)	Yes	0.013274458	0.1563	0.2438	-0.08752	0.02914	3.003	10	0.004688408
STRAD (inter)	No	0.051916948	0.01104	0.03688	-0.02585	0.01172	2.206	10	0.017079193
SUMO2/3 (Cleaved at G93)	No	0.038656021	0.00967	0.03156	-0.02189	0.009199	2.379	10	0.013168208
CBP (inter)	Yes	9.82205E-07	0.01041	0.03841	-0.028	0.002657	10.54	10	6.65241E-07
CD40 (C-term)	No	0.051090808	1.006	0.8931	0.1132	0.05108	2.215	10	0.017001721
GSK3 beta (Phospho-Ser9)	Yes	0.004862059	1.447	1.245	0.2016	0.05602	3.598	10	0.001782858
Elk-1 (Phospho-Ser383)	No	0.570783782	1.378	1.505	-0.1269	0.2165	0.5861	10	0.157224987
NFkB-p65 (Phospho-Thr254)	Yes	0.000237035	2.716	1.638	1.078	0.1935	5.571	10	0.000109169
NFkB-p65 (Phospho-Ser276)	No	0.18418918	0.6352	0.5378	0.09741	0.06828	1.427	10	0.055227974
NFkB-p65 (Phospho-Thr435)	No	0.331048631	1.123	1.023	0.09976	0.09765	1.022	10	0.095292348
NFkB-p65 (Phospho-Ser468)	No	0.173115297	1.168	0.7444	0.4237	0.2889	1.467	10	0.052453935
NFkB-p65 (Phospho-Ser536)	No	0.505641225	0.6206	0.4993	0.1213	0.1757	0.6904	10	0.139950795
NFkB-p100/p52 (Phospho-Ser865)	No	0.090778712	0.1022	0.08807	0.01411	0.00754	1.872	10	0.028715002
NFkB-p100/p52 (Phospho-Ser869)	Yes	0.002852838	0.8093	0.5848	0.2245	0.05723	3.923	10	0.001080512
NFkB-p105/p50 (Phospho-Ser337)	No	0.036830213	2.714	0.7934	1.921	0.7978	2.408	10	0.012620925
NFkB-p105/p50 (Phospho-Ser893)	No	0.235293738	1.905	1.363	0.5418	0.429	1.263	10	0.069465951
NFkB-p105/p50 (Phospho-Ser907)	Yes	1.05963E-06	1.798	0.8033	0.9951	0.09522	10.45	10	7.09339E-07
Rel (Phospho-Ser503)	No	0.42808284	0.7856	0.7209	0.06471	0.07834	0.826	10	0.120807496
Elk-1 (Phospho-Ser389)	No	0.776135396	1.336	1.19	0.1451	0.4968	0.2922	10	0.210764692
Elk-1 (Phospho-Thr417)	No	0.154904085	1.886	1.287	0.5993	0.3895	1.539	10	0.047435256
AKT (Phospho-Ser473)	Yes	5.18754E-05	0.6258	0.4963	0.1295	0.01925	6.727	10	2.57454E-05
AKT (Phospho-Thr308)	Yes	0.00194141	0.1238	0.1019	0.02198	0.005279	4.162	10	0.000765527
AKT2 (Phospho-Ser474)	Yes	4.3228E-07	1.059	0.7205	0.338	0.02937	11.51	10	2.99835E-07
IKK alpha (Phospho-Thr23)	Yes	1.97549E-07	0.5374	0.2656	0.2718	0.02173	12.51	10	1.57957E-07
LCK (Phospho-Tyr393)	No	0.064377976	0.05209	0.04581	0.006284	0.003023	2.078	10	0.020590223
IkB-alpha (Phospho-Ser32/36)	Yes	4.98389E-08	52.32	14.64	37.68	2.606	14.46	10	4.34731E-08
Zap-70 (Phospho-Tyr319)	Yes	0.016321361	0.6894	0.3315	0.3579	0.1242	2.882	10	0.005694671
Zap-70 (Phospho-Tyr493)	Yes	0.000452419	3.703	1.496	2.207	0.4312	5.117	10	0.000197316
IkB-alpha (Phospho-Tyr42)	Yes	0.00027015	3.885	1.435	2.45	0.4472	5.478	10	0.000123433
HDAC4 (Phospho-Ser632)	Yes	5.54238E-05	3.387	1.165	2.222	0.3329	6.674	10	2.70737E-05
HDAC5 (Phospho-Ser498)	Yes	0.000425714	4.244	1.416	2.827	0.548	5.159	10	0.000191471
HDAC8 (Phospho-Ser39)	Yes	4.52784E-05	0.5074	0.3849	0.1225	0.01791	6.837	10	2.26668E-05
MSK1 (Phospho-Ser376)	Yes	0.012321104	0.6047	0.6777	-0.07303	0.02397	3.047	10	0.004378555
Histone H3.1 (Phospho-Ser10)	No	0.466354879	0.1678	0.1363	0.03153	0.04164	0.7573	10	0.129700726
