## Supplemental Table 3 for "Targeting NF-κB epigenetic activation and DNA repair deficiency in G34-mutant pediatric diffuse hemispheric glioma with nanoparticles combining PARP inhibition and immune stimulation mediated by CpG dinucleotides"

	Discovery?	P value	Mean of Control-treated	Mean of Olaparib-sHDLs-treated	Difference	SE of difference	t ratio	df	q value
GSK3 beta (Phospho-Ser9)	No	0.202210159	1.384	1.273	0.1108	0.08119	1.365	10	0.194737022
Myc (Phospho-Thr58)	No	0.678915537	1.253	1.211	0.04169	0.0978	0.4263	10	0.479745529
Myc (Phospho-Thr358)	No	0.129511914	0.05935	0.06906	-0.009707	0.005875	1.652	10	0.144106167
Myc (Phospho-Ser373)	Yes	0.007336694	1.486	1.205	0.2814	0.08393	3.352	10	0.013179532
AKT (Phospho-Ser473)	No	0.186947318	1.072	0.9631	0.1089	0.07686	1.417	10	0.185825634
AKT (Phospho-Thr308)	Yes	7.92552E-05	0.9988	0.7806	0.2182	0.03414	6.391	10	0.000422034
p95/NBS1 (Phospho-Ser343)	No	0.057060495	0.9916	0.9257	0.06593	0.03067	2.15	10	0.075289556
Chk2 (Phospho-Thr68)	No	0.17009561	0.1883	0.1724	0.01589	0.01075	1.478	10	0.171359834
p53 (Phospho-Ser6)	No	0.98794522	1.867	1.87	-0.003035	0.1959	0.01549	10	0.622891369
p53 (Phospho-Ser9)	Yes	6.87629E-05	2.404	1.402	1.001	0.154	6.502	10	0.000381738
p53 (Phospho-Ser15)	Yes	0.004158004	1.59	1.304	0.2859	0.07742	3.693	10	0.008586312
p53 (Phospho-Thr18)	No	0.136675718	1.668	1.465	0.2029	0.1254	1.618	10	0.148747077
p53 (Phospho-Ser33)	No	0.244735755	1.468	1.331	0.1365	0.1105	1.236	10	0.22386565
p53 (Phospho-Ser37)	No	0.067583932	1.033	1.194	-0.1607	0.0784	2.049	10	0.086868657
p53 (Phospho-Ser46)	Yes	0.000363848	7.424	6.021	1.403	0.2663	5.268	10	0.001323166
p53 (Phospho-Ser315)	No	0.754812566	0.2173	0.2082	0.009098	0.02834	0.321	10	0.52103034
FKHR (Phospho-Ser256)	No	0.994286693	1.004	1.002	0.001342	0.1827	0.007342	10	0.622891369
BRCA1 (Phospho-Ser1524)	No	0.051930495	0.5675	0.8296	-0.2622	0.1189	2.206	10	0.069132471
CDC25C (Phospho-Ser216)	Yes	0.005707747	0.07809	0.145	-0.0669	0.0191	3.502	10	0.011052274
Chk1 (Phospho-Ser345)	Yes	0.00274251	0.478	0.5947	-0.1167	0.02957	3.947	10	0.006013356
AKT2 (Phospho-Ser474)	No	0.263892152	0.8093	1.004	-0.1947	0.1645	1.184	10	0.23725623
c-Abl (Phospho-Tyr412)	Yes	0.000439625	0.4962	0.7279	-0.2317	0.04511	5.137	10	0.001502092
Rb (Phospho-Ser795)	Yes	7.12075E-06	0.253	0.5523	-0.2993	0.03534	8.47	10	8.84753E-05
Rb (Phospho-Ser807)	Yes	0.000109418	0.18	0.2623	-0.08235	0.01341	6.142	10	0.00047983
Rb (Phospho-Ser780)	No	0.039886959	1.262	1.443	-0.1805	0.07646	2.361	10	0.055580799
CDK2 (Phospho-Thr160)	No	0.904282485	0.6887	0.7014	-0.01276	0.1035	0.1233	10	0.58430564
FKHR (Phospho-Ser319)	No	0.289023943	0.9479	0.8691	0.07882	0.07039	1.12	10	0.254990946
CDC25A (Phospho-Ser75)	No	0.311857802	1.211	1.069	0.142	0.1334	1.065	10	0.2703372
Chk1 (Phospho-Ser280)	Yes	0.01823361	1.156	0.9731	0.1832	0.06503	2.818	10	0.028319076
Chk1 (Phospho-Ser317)	Yes	0.000131677	0.9584	0.6739	0.2845	0.04739	6.002	10	0.000530622
Chk2 (Phospho-Ser516)	Yes	0.005294718	1.26	1.02	0.2397	0.06758	3.547	10	0.010387402
FKHRL1 (Phospho-Ser253)	No	0.224272764	1.198	1.015	0.1836	0.1417	1.295	10	0.207696081
HDAC4 (Phospho-Ser632)	No	0.136456542	1.558	1.218	0.3401	0.21	1.619	10	0.148747077
HDAC5 (Phospho-Ser498)	Yes	0.001817027	2.713	1.926	0.7872	0.1873	4.204	10	0.004300297
HDAC8 (Phospho-Ser39)	No	0.929783438	0.4016	0.3967	0.004901	0.05423	0.09036	10	0.597546166
SMC1 (Phospho-Ser957)	Yes	5.561E-06	2.168	1.25	0.9183	0.1054	8.708	10	7.53769E-05
p21Cip1 (Phospho-Thr145)	Yes	0.00217725	0.8376	0.7096	0.128	0.0313	4.091	10	0.004994276
p27Kip1 (Phospho-Ser10)	No	0.164160571	2.271	1.269	1.002	0.6674	1.501	10	0.168500939
p27Kip1 (Phospho-Thr187)	No	0.561499841	0.4675	0.5191	-0.0516	0.08592	0.6006	10	0.419562879
BRCA1 (Phospho-Ser1423)	Yes	0.00020312	0.1067	0.1456	-0.03899	0.006862	5.683	10	0.000758975
CDC2 (Phospho-Tyr15)	Yes	0.001051014	2.057	1.595	0.4613	0.1013	4.554	10	0.002798324
Histone H2A.X (Phospho-Ser139)	Yes	0.001715829	0.3022	0.2517	0.0505	0.01191	4.24	10	0.004126292
14-3-3 zeta(Phospho-Ser58)	No	0.138947889	0.922	0.7732	0.1489	0.09258	1.608	10	0.149044103
Myc (Phospho-Ser62)	No	0.042640607	0.6529	0.8781	-0.2252	0.09698	2.322	10	0.058867727
Smad3 (Phospho-Ser425)	Yes	4.9432E-05	0.3815	0.5662	-0.1846	0.02729	6.766	10	0.000294813
GSK3 beta (Ab-9)	No	0.89819058	0.1128	0.1147	-0.001879	0.01432	0.1312	10	0.58430564
Myc (Ab-58)	No	0.800899377	0.1094	0.113	-0.003585	0.01384	0.259	10	0.537901338
Myc (Ab-358)	No	0.137940325	2.111	1.953	0.1579	0.09791	1.612	10	0.149035525
Myc (Ab-373)	No	0.164997566	0.1109	0.1196	-0.008758	0.005846	1.498	10	0.168500939
AKT (Ab-473)	No	0.460751661	0.1126	0.1169	-0.004335	0.005652	0.7671	10	0.365208744
AKT (Ab-308)	No	0.045607444	0.1343	0.157	-0.02271	0.00995	2.282	10	0.061818817
p95/NBS1 (Ab-343)	No	0.703574393	0.2366	0.232	0.00466	0.0119	0.3916	10	0.494825198
p53 (Ab-6)	No	0.248658492	0.09358	0.09882	-0.005236	0.004274	1.225	10	0.226066958
p53 (Ab-9)	Yes	9.00776E-06	0.06012	0.08433	-0.02421	0.002935	8.248	10	0.000103312
p53 (Ab-15)	Yes	0.000573708	0.09607	0.1134	-0.01737	0.003504	4.956	10	0.001900886
p53 (Ab-18)	Yes	0.000724739	0.1051	0.135	-0.02995	0.00624	4.799	10	0.002200309
Chk2 (Ab-68)	No	0.074143676	0.8027	0.8921	-0.08944	0.04486	1.994	10	0.093684933
p53 (Ab-33)	No	0.049546392	0.1531	0.1651	-0.01198	0.005363	2.234	10	0.066552856
p53 (Ab-37)	No	0.953361155	0.1334	0.1331	0.0003938	0.006567	0.05997	10	0.607462172
p53 (Ab-46)	Yes	1.58211E-06	0.1444	0.1154	0.0291	0.002908	10.01	10	4.71786E-05
p53 (Ab-315)	No	0.731172697	1.213	1.111	0.1019	0.2885	0.3533	10	0.507059764
Rb (Ab-795)	Yes	0.000203615	0.2502	0.2095	0.04073	0.00717	5.681	10	0.000758975
Rb (Ab-807)	No	0.33342381	0.4354	0.4214	0.01397	0.01374	1.016	10	0.287361215
Rb (Ab-780)	No	0.547267903	0.1243	0.1205	0.003819	0.006131	0.6229	10	0.41420124
CDK2 (Ab-160)	No	0.094241678	0.1457	0.1615	-0.01574	0.008516	1.849	10	0.113318018
Chk1 (Ab-280)	Yes	0.000862899	0.1154	0.09628	0.01917	0.004093	4.684	10	0.002474197
Chk1 (Ab-317)	Yes	0.013629819	0.1684	0.1532	0.01528	0.005113	2.988	10	0.022833775
Chk2 (Ab-516)	No	0.460394264	0.1292	0.1224	0.006729	0.008764	0.7677	10	0.365208744
FKHR (Ab-256)	No	0.337517498	0.1298	0.1401	-0.01028	0.01021	1.007	10	0.28921758
BRCA1 (Ab-1524)	Yes	0.012942488	0.2792	0.2521	0.02705	0.008965	3.018	10	0.021928693
HDAC4 (Ab-632)	No	0.036692415	0.1353	0.1269	0.008423	0.003495	2.41	10	0.05161169
HDAC5 (Ab-498)	No	0.089323018	0.0986	0.103	-0.004367	0.002321	1.881	10	0.108276927
HDAC8 (Ab-39)	Yes	0.000960656	0.3418	0.3006	0.0412	0.008931	4.613	10	0.002652479
CDC25C (Ab-216)	No	0.462940661	0.8733	0.9138	-0.04054	0.05311	0.7632	10	0.365208744
Chk1 (Ab-345)	No	0.494053237	0.1641	0.1591	0.004953	0.006978	0.7098	10	0.379707926
ATM (Ab-1981)	No	0.992867053	0.1803	0.1802	0.0001	0.01091	0.009166	10	0.622891369
p21Cip1 (Ab-145)	No	0.10720528	0.1244	0.1317	-0.007261	0.004103	1.77	10	0.125860687
p27Kip1 (Ab-10)	Yes	0.000443273	0.07753	0.08882	-0.01129	0.0022	5.131	10	0.001502092
p27Kip1 (Ab-187)	No	0.264148451	0.1636	0.1558	0.007799	0.006592	1.183	10	0.23725623
AKT2 (Ab-474)	No	0.121974998	0.1232	0.1314	-0.00822	0.004865	1.69	10	0.137776305
c-Abl (Ab-412)	Yes	0.001300176	0.1046	0.1265	-0.02195	0.004969	4.417	10	0.003285698
HDAC2 (Ab-394)	No	0.481140898	0.3955	0.3336	0.06185	0.08452	0.7317	10	0.374642099
FKHR (Ab-319)	Yes	0.00068463	0.1381	0.1699	-0.0318	0.006575	4.837	10	0.002171878
CDC25A (Ab-75)	Yes	1.94694E-05	0.06878	0.1206	-0.05186	0.006868	7.55	10	0.000152783
FKHRL1 (Ab-253)	No	0.151749571	0.2516	0.2683	-0.01675	0.01079	1.552	10	0.160079015
SMC1 (Ab-957)	Yes	1.37388E-08	0.06949	0.1041	-0.03457	0.002092	16.53	10	1.02423E-06
BRCA1 (Ab-1423)	Yes	9.34308E-05	3.018	2.259	0.7585	0.1211	6.263	10	0.00046051
CDC2 (Ab-15)	No	0.08582743	0.1414	0.1552	-0.0138	0.007242	1.906	10	0.107536721
Histone H2A.X (Ab-139)	Yes	0.016664315	0.3446	0.388	-0.04332	0.01509	2.87	10	0.026191472
14-3-3 zeta(Ab-58)	No	0.612220586	0.133	0.1363	-0.003243	0.006198	0.5232	10	0.440976277
Myc (Ab-62)	Yes	0.000737864	0.1678	0.1416	0.02624	0.005481	4.787	10	0.002200309
HDAC2 (Phospho-Ser394)	No	0.158920904	0.7413	0.9136	-0.1723	0.1132	1.522	10	0.164549353
GSK3a-b (Phospho-Tyr216/279)	Yes	0.000637924	0.8523	0.971	-0.1187	0.02431	4.884	10	0.002067707
Cyclin E1 (Phospho-Thr395)	Yes	0.026949755	0.6902	0.7569	-0.06671	0.02576	2.59	10	0.040587964
CDC25B (Phospho-Ser323)	No	0.152456205	0.446	0.47	-0.02398	0.01548	1.549	10	0.160079015
Cyclin B1 (Phospho-Ser126)	No	0.603438381	0.5564	0.5372	0.01924	0.03587	0.5364	10	0.43900002
Abl1 (Phospho-Tyr412)	No	0.190941139	2.075	1.446	0.629	0.4484	1.403	10	0.187298183
Abl1 (Phospho-Tyr204)	Yes	0.024199236	0.1679	0.1381	0.02975	0.01121	2.653	10	0.037196971
AKT1 (Phospho-Thr450)	Yes	0.029862938	1.174	0.9808	0.1928	0.07618	2.53	10	0.044525641
AKT1 (Phospho-Ser124)	Yes	0.007093859	1.959	1.658	0.3014	0.08939	3.372	10	0.012898713
Chk2 (Phospho-Thr387)	No	0.976845955	0.3096	0.3101	-0.0005458	0.01834	0.02976	10	0.619777582
Cyclin D1 (Phospho-Thr286)	No	0.058047771	0.878	1.434	-0.5563	0.26	2.14	10	0.075714634
Cyclin D3 (Phospho-Thr283)	Yes	0.006466841	1.083	0.9339	0.1487	0.04339	3.427	10	0.011903778
E2F1 (Phospho-Thr433)	Yes	0.001278049	0.3394	0.399	-0.05953	0.01344	4.428	10	0.003285468
HDAC5 (Phospho-Ser259)	No	0.290911675	0.9042	0.7935	0.1106	0.09923	1.115	10	0.255146652
CDK1/CDC2 (Phospho-Thr14)	No	0.866909924	0.6869	0.6821	0.004775	0.02777	0.1719	10	0.56941088
FOXO1/3/4-PAN (Phospho-Thr24/32)	No	0.216186574	0.9865	0.8723	0.1142	0.08651	1.32	10	0.203138945
FOXO1A (Phospho-Ser329)	No	0.848952525	1.334	1.317	0.01706	0.08729	0.1955	10	0.56257254
FOXO1A/3A (Phospho-Ser322/325)	No	0.708502711	2.174	2.063	0.1112	0.289	0.3847	10	0.495951897
MDM2 (Phospho-Ser166)	Yes	9.77228E-05	0.02815	0.04304	-0.01488	0.00239	6.229	10	0.00046051
p53 (Phospho-Ser20)	Yes	2.47065E-05	0.2333	0.3554	-0.1221	0.01663	7.344	10	0.000175416
p53 (Phospho-Ser392)	No	0.479963665	1.333	1.214	0.1188	0.1619	0.7337	10	0.374642099
P90RSK (Phospho-Thr359/Ser363)	Yes	0.002571377	0.1033	0.1775	-0.0742	0.01861	3.987	10	0.005722274
P90RSK (Phospho-Ser380)	Yes	1.01769E-05	0.7267	1.089	-0.3618	0.04449	8.134	10	0.000108384
P90RSK (Phospho-Thr573)	Yes	0.014118489	0.495	0.6954	-0.2003	0.06752	2.967	10	0.02338963
PP2A-a (Phospho-Tyr307)	Yes	0.000101924	0.4031	0.5882	-0.1851	0.02988	6.196	10	0.00046051
AKT1 (Phospho-Tyr474)	No	0.089251627	1.111	1.175	-0.06412	0.03407	1.882	10	0.108276927
AKT1 (Phospho-Ser246)	No	0.118246585	0.9385	1.087	-0.1486	0.08698	1.709	10	0.135450368
AKT1 (Phospho-Thr72)	Yes	0.009750303	0.3537	0.3059	0.04781	0.01502	3.184	10	0.016904304
c-Abl (Phospho-Tyr245)	Yes	2.18284E-06	1.051	0.8226	0.2288	0.02369	9.659	10	5.42436E-05
CDC25C (Phospho-Thr48)	Yes	0.000120445	0.1607	0.1347	0.02599	0.004282	6.07	10	0.000507558
Chk1 (Phospho-Ser296)	Yes	0.033320867	0.7115	0.649	0.06252	0.02535	2.466	10	0.047770589
Cyclin B1 (Phospho-Ser147)	No	0.203748997	0.5986	0.6355	-0.03695	0.02717	1.36	10	0.194737022
Cyclin E1 (Phospho-Thr77)	No	0.540935273	0.09319	0.0869	0.00629	0.009936	0.633	10	0.41149719
p53 (Phospho-Thr81)	No	0.367286917	1.242	1.283	-0.04073	0.04314	0.9443	10	0.312225709
14-3-3 theta/tau (Phospho-Ser232)	Yes	3.74193E-05	0.7532	0.9819	-0.2287	0.0327	6.994	10	0.000232467
14-3-3 zeta/delta (Phospho-Thr232)	No	0.794775632	0.5021	0.4962	0.005906	0.02211	0.2672	10	0.537901338
ATRIP (Phospho-Ser68/72)	No	0.565607905	0.088	0.08552	0.002481	0.004176	0.5942	10	0.419562879
Chk2 (Phospho-Thr383)	No	0.778558347	0.9357	0.9107	0.02498	0.08648	0.2889	10	0.532491053
HDAC1 (Phospho-Ser421)	No	0.286702023	0.1238	0.1303	-0.006466	0.005745	1.125	10	0.254448046
Rb (Phospho-Ser811)	No	0.297282326	0.7588	0.7848	-0.02602	0.02367	1.1	10	0.259209326
Rb (Phospho-Thr821)	No	0.190851928	0.4707	0.5212	-0.05056	0.03603	1.403	10	0.187298183
AKT (Phospho-Tyr326)	Yes	0.030992188	0.5738	0.6315	-0.05768	0.02299	2.508	10	0.045751835
CDC25A (Phospho-Ser124)	Yes	0.012849257	1.195	1.099	0.09582	0.03171	3.022	10	0.021928693
CDC25B (Phospho-Ser353)	No	0.417939329	1.661	1.606	0.05501	0.06511	0.8449	10	0.344531739
CDK7 (Phospho-Thr170)	No	0.800102953	1.267	1.319	-0.05168	0.1987	0.26	10	0.537901338
Chk1 (Phospho-Ser286)	No	0.045397307	0.4592	0.5293	-0.0701	0.03068	2.285	10	0.061818817
Chk1 (Phospho-Ser301)	No	0.557036919	0.4074	0.4252	-0.01784	0.02936	0.6075	10	0.41946568
DNA-PK (Phospho-Thr2647)	Yes	5.40244E-06	0.3815	0.4305	-0.04899	0.005608	8.736	10	7.53769E-05
DNA-PK (Phospho-Thr2638)	Yes	2.99667E-05	0.208	0.2676	-0.05962	0.008303	7.18	10	0.000203092
HDAC3 (Phospho-Ser424)	No	0.119007365	0.6287	0.5036	0.1251	0.07337	1.705	10	0.135450368
HDAC6 (Phospho-Ser22)	No	0.665098278	0.22	0.1968	0.02312	0.05184	0.446	10	0.474479202
Smad2/3 (Phospho-Thr8)	No	0.096998778	0.535	0.4971	0.03795	0.02072	1.831	10	0.114781888
Smad3 (Phospho-Thr179)	Yes	1.0486E-06	0.5456	0.7366	-0.1911	0.01826	10.46	10	3.90865E-05
Smad3 (Phospho-Ser204)	Yes	0.007703298	0.6953	0.5559	0.1393	0.04193	3.323	10	0.013673353
Smad3 (Phospho-Ser208)	No	0.603588224	1.005	0.978	0.02724	0.05081	0.5361	10	0.43900002
Smad3 (Phospho-Ser213)	No	0.171931719	2.571	2.739	-0.1684	0.1145	1.471	10	0.172047109
p53 (Phospho-Ser366)	No	0.198944312	0.9317	1.051	-0.1191	0.08657	1.376	10	0.193873183
p53 (Phospho-Ser378)	Yes	0.001004153	0.7734	1.404	-0.6305	0.1375	4.584	10	0.002722169
Rb (Phospho-Ser608)	Yes	0.015741969	1.394	1.262	0.1314	0.04525	2.903	10	0.025512256
ABL1 (Phospho-Thr754/735)	Yes	0.002545796	1.016	0.8717	0.1447	0.03625	3.993	10	0.005722274
BRCA1 (Phospho-Ser1457)	No	0.09580534	1.181	0.9884	0.1927	0.1048	1.839	10	0.114276609
MDM4 (Phospho-Ser367)	Yes	0.001996677	0.2866	0.2305	0.05611	0.01354	4.145	10	0.004651633
RAD51 (Phospho-Tyr315)	No	0.23279552	0.7543	0.793	-0.03873	0.03049	1.27	10	0.214258099
RAD52 (Phospho-Tyr104)	Yes	1.32336E-05	0.03884	0.05349	-0.01465	0.001856	7.894	10	0.000116929
WEE1 (Phospho-Ser642)	Yes	0.032316197	0.7004	0.7735	-0.07303	0.0294	2.484	10	0.046949274
TOP2A/DNA topoisomerase II (Phospho-Ser1106)	Yes	0.025396827	0.4748	0.5593	-0.08453	0.03221	2.625	10	0.038639458
GSK3a-b (Ab-216/279)	Yes	0.005944624	0.1504	0.126	0.02442	0.007021	3.478	10	0.011363377
CDC25B (Ab-323)	Yes	0.006456809	0.1882	0.1738	0.01441	0.004202	3.428	10	0.011903778
Cyclin B1 (Ab-126)	No	0.281772212	0.3244	0.2892	0.03515	0.03089	1.138	10	0.25157028
Cyclin E1 (Ab-395)	Yes	1.3332E-05	0.2616	0.2226	0.03897	0.004941	7.887	10	0.000116929
Smad3 (Ab-425)	No	0.527793581	0.2183	0.1861	0.03225	0.04931	0.6541	10	0.403559092
ABL1 (Ab-204)	No	0.058398275	0.7858	0.9311	-0.1454	0.06804	2.136	10	0.075714634
AKT1 (Ab-450)	No	0.035212489	0.1067	0.1199	-0.01312	0.005392	2.434	10	0.050001735
AKT1 (Ab-124)	Yes	0.000122549	0.09936	0.1164	-0.01704	0.002813	6.056	10	0.000507558
Chk2 (Ab-387)	No	0.854655779	0.3194	0.3173	0.002033	0.01082	0.188	10	0.563845915
Cyclin D1 (Ab-286)	No	0.368556169	0.6429	0.5877	0.05516	0.05857	0.9417	10	0.312225709
Cyclin D3 (Ab-283)	No	0.087435474	0.167	0.204	-0.03698	0.01952	1.894	10	0.107740736
E2F1 (Ab-433)	Yes	0.009503897	0.2832	0.2415	0.04167	0.01303	3.199	10	0.016670953
HDAC5 (Ab-259)	No	0.622830074	0.3382	0.3539	-0.01565	0.03084	0.5075	10	0.446461365
CDK1/CDC2 (Ab-14)	No	0.149227272	0.1191	0.1348	-0.01568	0.01003	1.563	10	0.158927044
FOXO1/3/4-PAN (Ab-24/32)	No	0.135402043	0.1669	0.157	0.009892	0.006091	1.624	10	0.148747077
FOXO1A (Ab-329)	Yes	0.001622012	0.07219	0.0859	-0.0137	0.003204	4.276	10	0.003964624
MDM2 (Ab-166)	Yes	6.91277E-05	3.122	2.487	0.6346	0.09767	6.498	10	0.000381738
p53 (Ab-20)	Yes	0.0001004	0.4936	0.3893	0.1043	0.0168	6.208	10	0.00046051
p53 (Ab-392)	Yes	0.01668806	0.08835	0.1086	-0.02024	0.007055	2.869	10	0.026191472
P90RSK (Ab-359/363)	No	0.124267362	1.665	1.496	0.1683	0.1003	1.678	10	0.139310254
P90RSK (Ab-380)	No	0.90526226	0.1107	0.1112	-0.0005087	0.004167	0.1221	10	0.58430564
P90RSK (Ab-573)	No	0.608768019	0.4201	0.4421	-0.02199	0.04161	0.5284	10	0.440618018
PP2A-a (Ab-307)	No	0.830377081	0.1794	0.1767	0.002691	0.01224	0.2199	10	0.552719745
AKT1 (Ab-474)	No	0.203210109	0.09493	0.1013	-0.006362	0.004672	1.362	10	0.194737022
AKT1 (Ab-246)	No	0.951661445	0.1107	0.111	-0.0002788	0.004486	0.06216	10	0.607462172
AKT1 (Ab-72)	No	0.216627044	0.3679	0.4079	-0.03994	0.03028	1.319	10	0.203138945
Cyclin B1 (Ab-147)	Yes	3.6815E-07	0.3302	0.2454	0.0848	0.007242	11.71	10	1.82971E-05
Cyclin E1 (Ab-77)	No	0.719072388	2.406	2.446	-0.04048	0.1094	0.37	10	0.500998566
14-3-3 theta/tau (Ab-232)	Yes	2.97331E-06	0.1571	0.1299	0.02718	0.002912	9.336	10	5.93852E-05
14-3-3 zeta/delta (Ab-232)	No	0.390645911	0.3784	0.3503	0.02808	0.03129	0.8973	10	0.327220816
ATRIP (Ab-68/72)	No	0.380282017	0.9713	1.027	-0.05601	0.06102	0.9179	10	0.320339258
Chk2 (Ab-383)	No	0.218893601	0.2147	0.1961	0.0186	0.01418	1.312	10	0.203981475
HDAC1 (Ab-421)	No	0.460687204	1.723	1.913	-0.1908	0.2487	0.7672	10	0.365208744
Rb (Ab-811)	No	0.825984783	0.1736	0.1717	0.001888	0.008363	0.2257	10	0.552261575
AKT (Ab-326)	No	0.214929444	0.1842	0.1754	0.008815	0.006657	1.324	10	0.203138945
CDC25A (Ab-124)	No	0.773703515	0.1262	0.1298	-0.003657	0.01238	0.2954	10	0.531609189
CDC25B (Ab-353)	No	0.117156859	0.1235	0.116	0.007501	0.004374	1.715	10	0.135450368
CDK7 (Ab-170)	No	0.443454715	0.128	0.1297	-0.001728	0.002166	0.7979	10	0.359342924
Chk1 (Ab-286)	No	0.153835769	0.2694	0.2533	0.01605	0.0104	1.543	10	0.160397995
Cyclin E2 (Ab-392)	Yes	0.01564701	0.14	0.1274	0.01261	0.004336	2.907	10	0.025512256
DNA-PK (Ab-2647)	No	0.071172703	0.2433	0.2111	0.03218	0.01594	2.018	10	0.090699573
DNA-PK (Ab-2638)	Yes	3.18633E-06	0.3909	0.3159	0.075	0.008095	9.265	10	5.93852E-05
HDAC3 (Ab-424)	No	0.582244009	0.4684	0.4834	-0.01506	0.02649	0.5685	10	0.427648186
HDAC6 (Ab-22)	Yes	0.004030687	0.6369	0.8022	-0.1654	0.04456	3.712	10	0.008464442
Smad2/3 (Ab-8)	Yes	0.0324331	0.4581	0.4124	0.0457	0.01841	2.482	10	0.046949274
Smad3 (Ab-179)	No	0.40571887	0.1848	0.1422	0.04266	0.04915	0.868	10	0.337947953
Smad3 (Ab-204)	No	0.785262764	0.1658	0.161	0.004756	0.01699	0.2799	10	0.534624101
Smad3 (Ab-213)	Yes	0.000757651	0.1281	0.1063	0.02179	0.004569	4.769	10	0.002215015
TGFBR1 (Ab-165)	No	0.118765466	0.1644	0.1147	0.04969	0.02912	1.706	10	0.135450368
TGFBR2 (Ab-250)	No	0.565259333	0.9218	0.8348	0.08705	0.1464	0.5947	10	0.419562879
p53 (Ab-387)	No	0.882725681	0.16	0.1608	-0.0007317	0.004835	0.1513	10	0.577256136
p53 (Ab-376)	No	0.575519922	0.1534	0.1558	-0.002422	0.004185	0.5788	10	0.424802081
p53 (Ab-378)	Yes	3.66049E-05	0.1564	0.1206	0.03579	0.005103	7.012	10	0.000232467
Rb (Ab-608)	Yes	0.016503395	0.1171	0.1257	-0.008628	0.003	2.876	10	0.026191472
ABL1 (Ab-754/735)	No	0.482436506	0.1614	0.1517	0.009638	0.01321	0.7295	10	0.374642099
BRCA1 (Ab-1457)	No	0.455006113	0.1521	0.1464	0.005665	0.007289	0.7772	10	0.365208744
Cyclin D2 (Ab-280)	No	0.67155257	0.1529	0.1445	0.008402	0.01924	0.4368	10	0.476802325
PLK1 (Ab-210)	Yes	0.000156642	0.2391	0.1826	0.0565	0.00962	5.873	10	0.000614613
RAD52 (Ab-104)	Yes	7.94424E-10	4.783	3.497	1.286	0.05809	22.14	10	1.18449E-07
MYT1 (Ab-83)	No	0.087297712	0.2137	0.1979	0.01576	0.008317	1.895	10	0.107740736
WEE1 (Ab-53)	Yes	0.001076081	0.2028	0.166	0.03681	0.00811	4.539	10	0.002814802
RAD51 (Ab-309)	Yes	1.11538E-05	0.2075	0.1692	0.03832	0.00476	8.05	10	0.000110869
TOP2A/DNA topoisomerase II (Ab-1106)	No	0.438595512	0.3016	0.2433	0.05831	0.07229	0.8067	10	0.357347491
Cyclin A(A1/A2) (inter)	Yes	0.003043586	0.1318	0.1129	0.01888	0.004863	3.883	10	0.006576793
Cyclin A1 (C-term)	No	0.418244431	0.4059	0.3445	0.06149	0.07283	0.8443	10	0.344531739
E2F4 (N-term)	Yes	2.46333E-05	0.1527	0.125	0.02765	0.003764	7.347	10	0.000175416
E2F6 (inter)	Yes	1.49013E-05	0.3248	0.2249	0.09983	0.01282	7.787	10	0.000123433
HDAC10 (inter)	Yes	0.003877528	0.1053	0.09497	0.01037	0.002777	3.735	10	0.008259135
HDAC7 (C-term)	No	0.489484281	0.1325	0.1235	0.00893	0.01245	0.7175	10	0.378145628
HDAC9 (C-term)	No	0.431419628	0.1282	0.1193	0.008902	0.01086	0.8198	10	0.353432234
P15INK (C-term)	Yes	0.006359376	0.9748	0.6953	0.2794	0.08129	3.437	10	0.011903778
p18INK (inter)	Yes	0.004833821	0.1276	0.1118	0.01581	0.004388	3.602	10	0.009739496
p300 (N-term)	Yes	0.004956796	0.18	0.1403	0.03967	0.01106	3.587	10	0.009854111
p300/CBP (C-term)	Yes	0.000716889	0.178	0.1577	0.0203	0.004224	4.806	10	0.002200309
TGFBR2 (inter)	No	0.169915912	0.8946	0.4909	0.4037	0.273	1.479	10	0.171359834
TGF beta1 (inter)	Yes	0.000958693	0.2054	0.1676	0.03773	0.008177	4.614	10	0.002652479
TGF beta2 (inter)	Yes	0.000388795	1.742	1.115	0.6272	0.1201	5.222	10	0.001380223
TGF beta3 (inter)	Yes	0.001537282	0.2794	0.1759	0.1035	0.02401	4.31	10	0.003820147
Smad4 (inter)	Yes	4.03827E-06	0.2156	0.1325	0.08312	0.00921	9.024	10	6.69007E-05
E2F2 (inter)	Yes	0.004203895	0.2212	0.16	0.06112	0.01658	3.686	10	0.008586312
Topoisomerase II beta (inter)	Yes	9.87723E-05	0.51	0.3762	0.1338	0.02151	6.221	10	0.00046051
